# Network analyses implicate a role for PHYTOCHROME-mediated light signaling in the regulation of cuticle development in plant leaves

**DOI:** 10.1101/812107

**Authors:** Pengfei Qiao, Richard Bourgault, Marc Mohammadi, Laurie G. Smith, Michael A. Gore, Isabel Molina, Michael J. Scanlon

## Abstract

Plant cuticles are composed of wax and cutin, and evolved in the land plants as a hydrophobic boundary that reduces water loss from the plant epidermis. The expanding maize adult leaf displays a dynamic, proximodistal gradient of cuticle development, from the leaf base to the tip. Laser microdissection RNA Sequencing (LM-RNAseq) was performed along this proximodistal gradient, and complementary network analyses identified potential regulators of cuticle biosynthesis and deposition. Correlations between cuticle development and cell wall biosynthesis processes were identified, as well as evidence of roles for auxin and brassinosteroids. In addition, our network analyses suggested a previously undescribed function for PHYTOCHROME-mediated light signaling during cuticular wax deposition. Genetic analyses reveal that the *phyB1 phyB2* double mutant of maize exhibits abnormal cuticle composition, supporting predictions of our coexpression analyses. Reverse genetic analyses also show that *phy* mutants of the moss *Physcomitrella patens* exhibit abnormal cuticle composition, suggesting a role for light-stimulated development of cuticular waxes during plant evolution.
