## Supplemental Table for "Network analyses implicate a role for PHYTOCHROME-mediated light signaling in the regulation of cuticle development in plant leaves"

### Sheet: Sheet1
Supplementary Table 23. Candidate genes for maize cuticle development identified by GCN								Expression level (log(cpm+1)) at different intervals
Gene ID	Maize gene name	Arabidopsis homolog gene ID	Arabidopsis gene name	Module	Category	Intramodular connectivity*	Reference	2-4 cm	4-6 cm	6-8 cm	8-10 cm	10-12 cm	12-14 cm	20-22 cm		Expression pattern
AC231180.2_FG006	LOC100283011 (pco140658), mRNA	AT4G23820.1	Pectin lyase-like superfamily protein	Q	Cell wall, if lignin say lignin, not say cell wall	24.668	https://www.tandfonline.com/doi/full/10.4161/psb.3.9.6489?scroll=top&needAccess=true	6.11652	7.17094	7.2088	7.24742	6.3679	4.44953	2.37102
GRMZM2G003138	acyltransferase (LOC100281769), mRNA	AT2G28630.1	KCS12	F	Wax	79.2479	https://academic.oup.com/pcp/article/59/5/966/4841728	0	0.150372	0.24396	0	0	0.270223	9.87371
GRMZM2G019619	hypothetical protein LOC100192534	AT2G27500.1	Glycosyl hydrolase superfamily protein	F	Cell wall	1.29328	https://www.arabidopsis.org/servlets/TairObject?type=publication&id=501734585	0	0	0	0.554804	1.58576	2.78586	6.36078
GRMZM2G027723		AT4G32410.1	AtCESA1,CESA1,RSW1	C	Cell wall	78.526	https://www.annualreviews.org/doi/full/10.1146/annurev-arplant-050213-040240	7.24836	8.56987	9.04492	9.66798	9.8988	9.95625	8.61064
GRMZM2G027976	hypothetical protein LOC100272663	AT2G42380.2	ATBZIP34,BZIP34	Q	Transcription factors (uncharacterized)	32.2304	http://www.plantphysiol.org/content/175/2/628	5.14359	7.6625	7.62084	6.99472	5.72678	3.35556	0.801285
GRMZM2G030265	hypothetical protein LOC100273946	AT3G07820.1	Pectin lyase-like superfamily protein	I	Cell wall	119.034	http://journals.plos.org/plosone/article?id=10.1371/journal.pone.0046944	5.36083	5.7537	6.22757	6.52684	6.96301	7.03802	7.6125
GRMZM2G031354		AT3G22142.1	LTP	C	Wax	20.2771	https://link.springer.com/article/10.1007/s11240-015-0734-2	3.03309	6.31691	7.37581	8.69921	9.27555	9.01675	8.41214
GRMZM2G036826	no_annotation	AT4G36010.1	Pathogenesis-related thaumatin superfamily protein	I	Pathogen	152.16	https://academic.oup.com/pcp/article/49/3/481/1886662	0.636106	2.37214	3.22455	5.42448	6.33451	6.7744	7.02578
GRMZM2G045215	NP_001149080	AT5G45670.1	GDSL-like Lipase/Acylhydrolase superfamily protein	A	Cutin	122.367	https://link.springer.com/article/10.1007%2Fs11103-017-0648-y	0.567811	4.77707	7.53385	8.86842	9.05142	7.60878	1.40409
GRMZM2G045398	RING-H2 finger protein ATL2L	AT3G61460.1	BRH1	F	Brassinosteroid	62.9793	https://link.springer.com/article/10.1007/s00425-001-0723-z	0	0	0	0	0.295755	2.52238	5.80168
GRMZM2G045596	NP_001130829	AT4G20050.1	QRT3	A	Cell wall	108.564	http://www.plantphysiol.org/content/133/3/1170.short	1.76662	4.1928	5.43305	5.85714	6.22491	5.90371	2.28699
GRMZM2G050159	membrane protein	AT3G25290.1	Auxin-responsive family protein	I	Auxin	127.297	http://www.plantphysiol.org/content/148/3/1201	0	1.31543	2.76067	4.54363	5.15008	6.80114	8.81685
GRMZM2G050550	sucrose responsive element binding protein	AT5G67300.1	ATMYB44,ATMYBR1,MYB44,MYBR1	I	Transcription factor	117.862	http://www.plantphysiol.org/content/146/2/623	2.67638	3.12504	3.76531	5.55465	6.06823	7.51338	6.14447
GRMZM2G054111	no_annotation	AT3G24310.1	ATMYB71,MYB305	F	Transcription factor	78.0322	https://www.sciencedirect.com/science/article/pii/S1369526600001990?via%3Dihub	0	0	0	0	0	0	3.68638
GRMZM2G055243	Homeobox protein knotted-1-like 2 Fragment	AT5G25220.1	KNAT3	F	ABA	0.535181	https://onlinelibrary.wiley.com/doi/abs/10.1111/tpj.12236	4.55234	4.59782	4.55431	4.89205	5.45966	5.31418	8.33798
GRMZM2G060290	hypothetical protein LOC100279873	AT5G06839.3	bZIP65,TGA10	F	Transcription factor	72.0516	http://www.plantphysiol.org/content/154/3/1492.short	0	0	0	0	0.343852	1.39099	5.96831
GRMZM2G060507	no_annotation	AT1G62990.1	IXR11,KNAT7	I	Xylan	148.54	https://onlinelibrary.wiley.com/doi/abs/10.1111/jipb.12638	0	0.718078	1.70305	4.47947	5.54111	6.4023	6.22069
GRMZM2G070271	no_annotation	AT2G01850.1	ATXTH27,EXGT-A3,XTH27	I	Cell wall	141.158	https://onlinelibrary.wiley.com/doi/abs/10.1111/j.1365-313X.2005.02395.x	0	0.806923	2.81067	4.18223	5.07069	5.47308	5.91425
GRMZM2G074267	ZmPIN1b	AT1G73590.1	ATPIN1,PIN1	C	Auxin	76.8483	http://www.plantphysiol.org/content/142/1/254.long	7.07064	8.53938	9.42632	10.2181	10.667	11.1004	9.24839
GRMZM2G077356	hypothetical protein LOC100384262	AT3G04730.1	IAA16	I	Auxin	174.586	https://link.springer.com/article/10.1007/s11103-012-9917-y	5.43684	5.82323	6.77444	7.90944	8.78405	9.28171	9.19454
GRMZM2G080247	hypothetical protein LOC100384815	AT1G21240.1	WAK3	I	Cell wall	130.135	https://link.springer.com/article/10.1023/A:1006197318246	0	0.150372	0.95056	2.44571	3.21238	4.66212	4.37849
GRMZM2G081192	Q9ATM7	AT2G37170.1	PIP2;2,PIP2B	A	Water stress	110.387	http://www.plantcell.org/content/23/10/3780.short	0.159361	3.05336	6.22494	7.94619	8.31209	7.61076	2.20705
GRMZM2G083130	cytokinin-O-glucosyltransferase 2	AT1G22380.1	AtUGT85A3,UGT85A3	F	Cell wall	72.4065	https://www.nature.com/articles/s41598-018-19535-3	0	0	0	0.343703	0	0.270223	4.12948
GRMZM2G083504		AT1G68920.1	basic helix-loop-helix (bHLH) DNA-binding superfamily protein	C	Transcription factors (uncharacterized)	7.24374	http://journals.plos.org/plosgenetics/article?id=10.1371/journal.pgen.1003861	2.99602	4.77017	5.81351	6.34825	6.35832	6.68328	6.47227
GRMZM2G084576	hypothetical protein LOC100275788	AT2G43060.1	IBH1	I	Brassinosteroid	143.729	https://www.sciencedirect.com/science/article/pii/S0168945217312074?via%3Dihub	0.325225	1.97722	3.63487	4.94611	6.10208	6.21899	6.30672
GRMZM2G085111		AT3G62150.1	PGP21	C	Auxin	92.5447	https://academic.oup.com/pcp/article/53/12/2090/1870174	4.49335	6.01079	7.26728	8.3255	8.95307	9.00488	6.96815
GRMZM2G088919	NP_001150129	AT2G42990.1	GDSL-like Lipase/Acylhydrolase superfamily protein	A	Cutin	117.392	https://link.springer.com/article/10.1007%2Fs11103-017-0648-y	1.2351	4.68783	6.46739	7.24961	7.53844	7.41097	3.03838
GRMZM2G092474	hypothetical protein LOC100276695	AT4G11650.1	ATOSM34,OSM34	F	Pathogen	0.0673032	https://link.springer.com/article/10.1007/s10142-006-0041-4	0	0.161382	0	0.45869	0.173587	1.55341	4.50879
GRMZM2G097967	disease resistance response protein 206	AT5G42510.1	Disease resistance-responsive (dirigent-like protein) family protein	C	Pathogen	64.8956	https://onlinelibrary.wiley.com/doi/full/10.3732/ajb.1400458	0.347146	3.41745	5.63709	7.28339	8.43985	9.25148	7.78594
GRMZM2G108396	no_annotation	AT2G28790.1	Pathogenesis-related thaumatin superfamily protein	F	Pathogen	80.8941	https://bmcplantbiol.biomedcentral.com/articles/10.1186/1471-2229-8-94	0	0	0	0.280961	0	1.26192	7.30946
GRMZM2G117030	alpha-L-fucosidase 2	AT1G09390.1	GDSL-like Lipase/Acylhydrolase superfamily protein	I	Cutin	75.1957	https://link.springer.com/article/10.1007%2Fs11103-017-0648-y	3.19076	4.29365	4.31801	4.99523	6.06024	7.55455	6.934
GRMZM2G119783	xyloglucan endo-transglycosylase/hydrolase	AT5G57560.1	TCH4,XTH22	I	Xyloglucan	147.544	http://www.plantcell.org/content/7/10/1555.short	1.10851	2.74928	6.37752	8.95606	10.7935	11.4573	10.2117
GRMZM2G124042	no_annotation	AT2G38110.1	ATGPAT6,GPAT6	F	Cutin	71.0534	http://www.pnas.org/content/106/51/22008.long	0	0	0	0	0	0	5.03656
GRMZM2G127490	NP_001132070	AT1G09540.1	ATMYB61,MYB61	A	Transcription factor	111.189	http://www.plantcell.org/cgi/pmidlookup?view=long&pmid=11752387	2.21181	5.97605	7.48619	8.17976	8.89922	8.26156	5.24133
GRMZM2G134023	hypothetical protein LOC100217252	AT3G61460.1	BRH1	I	Brassinosteroid	146.584	https://link.springer.com/article/10.1007/s00425-001-0723-z	1.04424	0.4723	2.04185	3.89213	5.50978	6.61842	5.62101
GRMZM2G136106	NP_001146685	AT1G53830.1	ATPME2,PME2	A	Cell wall	112.272	https://bmcplantbiol.biomedcentral.com/articles/10.1186/1471-2229-8-94	5.66108	7.45539	8.74738	9.2584	9.43115	8.76452	6.70333
GRMZM2G137329	LOC100281913	AT3G18280.1	ATTED4	F	Wax	7.91971	https://onlinelibrary.wiley.com/doi/abs/10.1111/pbi.12784	2.61194	3.09526	3.35688	4.17882	5.08823	6.11911	13.1327
GRMZM2G142357	hypothetical protein LOC100383532	AT3G26010.1	Galactose oxidase/kelch repeat superfamily protein	I	Cell wall	134.071	https://www.arabidopsis.org/servlets/TairObject?id=38744&type=locus	2.68896	3.50514	4.3918	5.31874	7.10481	7.79639	7.48552
GRMZM2G149636		AT1G01120.1	KCS1	C	Wax	11.2666	http://www.pnas.org/content/113/18/5101	2.58721	5.26162	7.78323	8.21475	7.43811	7.60901	6.56737
GRMZM2G150841	NP_001131823	AT4G01680.3	AtMYB55,MYB55	A	Transcription factors (uncharacterized)	96.7541	https://www.sciencedirect.com/science/article/pii/S1674205214605566	0.288959	3.90451	6.33981	7.18917	7.52395	7.39143	4.0871
GRMZM2G152777	hypothetical protein LOC100272736	AT3G16370.1	GDSL-like Lipase	F	Cutin	79.7625	https://link.springer.com/article/10.1007%2Fs11103-017-0648-y	0.347146	0	0	0	0	0.660321	12.007
GRMZM2G154178	NP_001105043	AT2G45110.1	ATEXPB4,ATHEXP BETA 1.1,EXPB4	A	Cell wall	103.253	http://www.plantphysiol.org/content/128/3/854	2.39757	4.01829	5.14808	5.76813	6.56235	5.84985	0.139405
GRMZM2G154332	SAUR12 - auxin-responsive SAUR family member	AT2G46690.1	SAUR32	I	Auxin	73.2195	https://www.sciencedirect.com/science/article/pii/S0168945206002342	0	1.07089	1.79872	2.28754	3.8843	4.45321	5.91814
GRMZM2G154628	Q9ATM6	AT3G53420.1	PIP2,PIP2;1,PIP2A	A	Water stress	107.238	http://www.plantcell.org/content/23/10/3780.short	0.871876	4.5382	7.85435	9.29612	9.42718	8.77763	4.29777
GRMZM2G156392	NP_001149574	AT1G29460.1	SAUR65	A	Auxin	108.094	https://link.springer.com/article/10.1007/s00299-015-1896-4	1.30448	3.38682	4.36714	5.47615	5.89534	5.42123	2.58218
GRMZM2G156451		AT1G29500.1	SAUR66	C	Auxin	87.2327	https://link.springer.com/article/10.1007/s00299-015-1896-4	4.85995	6.30557	7.15135	7.71075	7.98806	8.26075	6.74478
GRMZM2G159285		AT4G14550.1	IAA14,SLR	C	Auxin	60.0598	https://link.springer.com/article/10.1007/s11103-008-9417-2	5.21367	6.64575	7.46558	8.73723	9.22431	9.70884	8.84598
GRMZM2G159431	Homeobox protein knotted-1-like 1 Fragment	AT1G62990.1	IXR11,KNAT7	I	Cell wall	155.523	https://onlinelibrary.wiley.com/doi/abs/10.1111/jipb.12638	0.347146	1.15623	2.51171	5.41495	6.44826	7.53165	7.5541
GRMZM2G159759	hypothetical protein LOC100193761	AT5G45910.1	GDSL-like Lipase/Acylhydrolase superfamily protein	I	Cutin	127.796	https://link.springer.com/article/10.1007%2Fs11103-017-0648-y	3.72884	4.44742	4.97009	6.29454	7.39895	9.189	7.78624
GRMZM2G162276	NP_001141168	AT4G00165.1	LTP	A	Wax	124.093	https://link.springer.com/article/10.1007/s11033-011-1157-8	8.75882	11.0697	12.2645	12.9055	13.1099	12.4942	8.30182
GRMZM2G165919	galactinol synthase 1	AT2G47180.1	AtGolS1,GolS1	F	Cell wall, ABA	54.8386	https://onlinelibrary.wiley.com/doi/full/10.1111/j.1365-313X.2004.02272.x	0	0	0	0	0.545842	3.31354	7.15185
GRMZM2G171781	NM_001146797	AT1G09540.1	ATMYB61,MYB61	A	Transcription factor	130.633	http://www.plantcell.org/cgi/pmidlookup?view=long&pmid=11752387	2.86231	6.27423	7.67732	8.71313	8.91637	8.3198	4.91275
GRMZM2G175499	pectinesterase PPE8B	AT4G33220.1	ATPME44,PME44	C	Cell wall, pathogen	38.9178	https://bmcplantbiol.biomedcentral.com/articles/10.1186/1471-2229-8-94	0.44832	2.6974	3.84931	4.36199	4.53773	3.74983	3.41568
GRMZM2G177150	hypothetical protein LOC100382138	AT1G06520.1	ATGPAT1,GPAT1	Q	Glycerolipid	31.1197	http://www.plantcell.org/content/15/8/1872.long	6.20725	8.17997	8.04957	7.13444	6.47943	3.97776	0.13517
GRMZM2G177631	NP_001104958	AT5G64740.1	CESA6,E112,IXR2,PRC1	A	Cell wall	126.71	https://www.annualreviews.org/doi/full/10.1146/annurev-arplant-050213-040240	6.31999	7.60796	8.55408	8.95794	9.12	8.70793	5.96293
GRMZM2G180160	no_annotation	AT1G21230.1	WAK5	F	Cell wall	79.7874	https://link.springer.com/article/10.1023/A:1006197318246	0	0	0	0	0	0.192177	6.30058
GRMZM2G330012	no_annotation	AT3G20220.1	SAUR47	F	Auxin	86.1847	https://www.sciencedirect.com/science/article/pii/S138917230970012X	0	0	0	0	0.173587	1.34181	7.18776
GRMZM2G339122	alpha expansin1	AT1G69530.3	AT-EXP1,ATEXP1,ATEXPA1,ATHEXP ALPHA 1.2,EXP1,EXPA1	I	Cell wall	146.688	http://www.plantphysiol.org/content/159/4/1759	0.75783	1.29638	4.27634	6.91822	8.88474	10.395	9.21644
GRMZM2G346861	thaumatin-like protein 1	AT4G38660.1	Pathogenesis-related thaumatin superfamily protein	I	Pathogen	148.267	http://www.plantphysiol.org/content/148/1/436	0.278852	1.81623	3.48043	4.75213	5.84864	6.18798	5.70637
GRMZM2G367650		AT3G61460.1	BRH1	C	Brassinosteroid	86.2116	https://link.springer.com/article/10.1007/s00425-001-0723-z	3.41759	4.71818	5.8683	6.83393	7.81014	7.58368	5.94604
GRMZM2G379035	LOC100282960	AT3G43720.1	LTP	Q	Wax	26.6106	https://academic.oup.com/pcp/article/53/8/1391/1828079	8.36667	9.03183	9.0935	8.85999	8.32917	7.51841	6.28448
GRMZM2G391596	SAUR11 - auxin-responsive SAUR family member	AT3G60690.1	SAUR59	F	Auxin	0.547949	https://www.nature.com/articles/nplants201525	0	0.318164	0.425936	0	0.787368	3.00634	6.29358
GRMZM2G401436		AT3G61460.1	BRH1	C	Brassinosteroid	96.3819	https://link.springer.com/article/10.1007/s00425-001-0723-z	1.09032	2.68837	4.34644	5.35145	6.13545	5.99017	4.26327
GRMZM2G420733		AT5G42510.1	Disease resistance-responsive (dirigent-like protein) family protein	C	Pathogen	106.525	https://onlinelibrary.wiley.com/doi/full/10.3732/ajb.1400458	7.15755	8.49679	9.5001	10.1657	10.6329	10.521	9.54381
GRMZM2G420743	dirigent-like protein pDIR3	AT5G42510.1	Disease resistance-responsive (dirigent-like protein) family protein	C	Pathogen	8.61267	https://onlinelibrary.wiley.com/doi/full/10.3732/ajb.1400458	1.84232	3.72614	5.20768	6.19502	6.9502	6.55002	6.38655
GRMZM2G429000	NP_001104845	AT4G12520.1	LTP	A	Wax	111.078	http://www.plantphysiol.org/content/148/1/436	7.89788	10.725	11.7742	12.7573	12.8473	12.6544	10.0841
GRMZM2G429237		AT1G16860.1	Ubiquitin-specific protease family C19-related protein	C	Protein degradation	89.2236	https://www.frontiersin.org/articles/10.3389/fpls.2011.00036/full	4.84132	5.81805	6.71851	7.2882	7.43335	7.40427	6.32773
GRMZM2G442000	NM_001152634	AT1G19840.1	SAUR53	A	Auxin	103.835	http://www.plantphysiol.org/content/140/4/1255	3.23993	4.1769	5.42868	6.01434	6.21865	5.66294	1.43626
GRMZM2G443785	hypothetical protein LOC100191794	AT3G62660.1	GATL7	I	Cell wall	109.846	http://www.plantphysiol.org/content/155/4/1791	3.32146	3.71527	5.04676	6.55871	7.21755	7.13751	6.85697
GRMZM2G445905	LOC100284181	AT5G44030.1	CESA4,IRX5,NWS2	I	Cell wall	157.038	http://www.pnas.org/content/100/3/1450.full	0	0.479546	1.50491	4.87338	6.7327	9.06457	8.98211
GRMZM2G455869	no_annotation	AT1G17950.1	ATMYB52,BW52,MYB52	F	Transcription factor	51.7285	https://link.springer.com/article/10.1007%2Fs10059-011-0300-7	0	0	0	0	0	1.78724	3.93569
GRMZM2G472671	hypothetical protein LOC100273284	AT4G17880.1	bHLH, MYC4	F	Transcription factor, Jazmonic acid	0.100557	http://www.plantcell.org/content/23/2/701.short	0.513011	0.150372	0.502582	0	1.06123	1.21999	5.93086
GRMZM2G478414	NP_001149980	AT5G45670.1	GDSL-like Lipase/Acylhydrolase superfamily protein	A	Cutin	105.546	https://link.springer.com/article/10.1007%2Fs11103-017-0648-y	0.165864	2.75725	4.88017	5.49346	5.34157	3.89124	0
GRMZM5G835276	NP_001152399	AT5G45910.1	GDSL-like Lipase/Acylhydrolase superfamily protein	A	Cutin	118.825	https://link.springer.com/article/10.1007%2Fs11103-017-0648-y	0	4.15705	7.79801	9.04717	9.599	8.39131	1.43626
GRMZM5G886177	pathogen-related protein	AT1G78780.2	pathogenesis-related family protein	F	Pathogen	21.8482	https://apsjournals.apsnet.org/doi/abs/10.1094/MPMI-19-0665	0.347146	0.737055	0.96621	0.592108	1.4651	2.66949	6.55575
*Intramodular connectivity indicates how co-expressed a gene is regarding to the corresponding module. Hub genes tend to have high intramodule connectivity
* Candidate genes in this Table were selected based on 1) being a direct neighbor of know cuticile biogenesis genes; 2) high number of connections (being a "hub")
