## Supplemental Table for "Network analyses implicate a role for PHYTOCHROME-mediated light signaling in the regulation of cuticle development in plant leaves"

### Sheet: TableS3
Supplementary Table 24. Pearson correlation between PHYB1 expression levels (counts per million reads) in maize and cuticle components
	Fatty alcohol C24	Fatty alcohol C26	Fatty alcohol C28	Fatty alcohol C30	Fatty alcohol C32	Fatty alcohol C34	Alkane C21	Alkane C23	Alkane C25	Alkane C27	Alkene C29:1	Alkane C29	Alkene C31:1	Alkane C31	Alkane C33	Alkane C35	Aldehyde C26	Aldehyde C28	Aldehyde C30	Aldehyde C32	Wax ester C42	Wax ester C44	Wax ester C46	Wax ester C48	Wax ester C52	Wax ester C54	Wax ester C56	Hydroxy factty acid 16:0 16-OH	Hydroxy factty acid 16:0 9,16-diOH	Hydroxy factty acid 18:2 9-OH	Hydroxy factty acid 18:1 10 (9),18-diOH	Hydroxy factty acid 18:0 9-epoxy-18-OH	Dicarboxylic acid 18:1 9-OH
Pearson correlation	0.0144721	0.381478	0.457436	0.53206	0.52151	0.438513	-0.923776	-0.877936	-0.764219	-0.843575	-0.912505	-0.734842	-0.907698	0.41743	0.54886	0.553168	0.401764	0.408708	0.437779	0.479158	0.860234	0.837016	0.859593	0.895814	0.756678	0.766232	0.671296	0.737497	0.550143	0.593525	0.575114	0.555912	0.536076
